# Rapid clonal selection within early hematopoietic cell compartments presages outcome to ivosidenib combination therapy

**DOI:** 10.1101/2024.12.30.630700

**Authors:** Sven Turkalj, Bilyana Stoilova, Angus J. Groom, Felix A. Radtke, Rabea Mecklenbrauck, Niels Asger Jakobsen, Curtis A. Lachowiez, Marlen Metzner, Batchimeg Usukhbayar, Mirian Angulo Salazar, Zhihong Zeng, Sanam Loghavi, Jennifer Marvin-Peek, Verena Körber, Farhad Ravandi, Ghayas Issa, Tapan Kadia, Vasiliki Symeonidou, Anne P. de Groot, Hagop Kantarjian, Koichi Takahashi, Marina Konopleva, Courtney D. DiNardo, Paresh Vyas

**Affiliations:** MRC Molecular Haematology Unit, Radcliffe Department of Medicine, Weatherall Institute of Medicine, University of Oxford, Oxford, United Kingdom; The University of Texas MD Anderson Cancer Center, Department of Leukemia, Houston, Texas, USA; The University of Texas MD Anderson Cancer Center, Department of Hematopathology, Houston, Texas, USA; Department of Haematology, Oxford University Hospitals NHS Trust, Oxford, United Kingdom

## Abstract

Acquired resistance to targeted non-intensive therapies is common in myeloid malignancies. Yet, key questions remain as to how rapidly resistant clones are selected by treatment and in which hematopoietic cell compartments clonal selection occurs. To address this gap, we studied clonal responses to ivosidenib + venetoclax ± azacitidine combination therapy in 8 patients with *IDH1*-mutant myeloid malignancy. Whilst all 8 patients initially responded to treatment, 6 relapsed and 2 remained in sustained remission for > 4 years. To study longitudinal clonal dynamics through hematopoietic differentiation, we performed high-sensitivity single-cell genotyping in index-sorted sequential patient samples. In all patients who relapsed, therapy-resistant clones were selected rapidly, within 1-3 treatment cycles, at times when hematopoiesis was still largely sustained by either normal or pre-leukemic cells. Selection of therapy-resistant clones preceded overt treatment failure by months or even years. Relapse was associated either with clones harboring newly-detected myeloid driver mutations or expansion of minor pre-existing clones that had reduced fitness prior to treatment. In both cases, resistant clones were selected within immature cell populations previously shown to contain leukemic stem cell (LSC) potential, preceding malignant expansion of these compartments by immunophenotyping. In contrast, in both patients remaining in remission, leukemic clones were eradicated and rapidly replaced by clonal and wild-type hematopoiesis. These observations suggest that, in patients treated with non-intensive ivosidenib combination therapy, rapid clonal selection occurs in populations with LSC potential, where failure to eliminate either genetically evolved or persistent leukemic clones ultimately leads to relapse.

**Key points:** – Rapid selection of leukemic clones occurs within small populations with LSC potential, months or years prior to relapse.

– Rapid eradication of leukemic clones leads to sustained remission in the context of ivosidenib combination therapy.
