## Supplementary Table S2 for "Rapid clonal selection within early hematopoietic cell compartments presages outcome to ivosidenib combination therapy"

### Sheet: Supplemental Table 2
Supplemental Table 2. Flow Cytometry Analysis of Normal BM Donors (from the MARCH Cohort; Jakobsen et al., 2024) and Patient Samples.
Sheet	Description
2A	Normal BM donors
2B	Patient samples

### Sheet: 2A - FACS normal samples
HSPC: hematopoietic stem and progenitor cells (Lin-CD34+);
HSC: hematopoietic stem cell (Lin-CD34+CD38-CD10-CD90+CD45RA-);
MPP: multipotent progenitor (Lin-CD34+CD38-CD10-CD90-CD45RA-);
LMPP: lymphoid-primed multipotent progenitor (Lin-CD34+CD38-CD10-CD90-CD45RA+);
CMP: common myeloid progenitor (Lin-CD34+CD38+CD10-CD123midCD45RA-);
GMP: granulocyte-monocyte progenitor (Lin-CD34+CD38+CD10-CD123mid/hiCD45RA+);
MEP: megakaryocyte-erythroid progenitor (Lin-CD34+CD38+CD10-CD123-CD45RA-);
MLP: multi-lymphoid progenitor (Lin-CD34+CD38-CD10+);
B-NK: B-/NK-cell progenitor (Lin-CD34+CD38+CD10+).
			% of Lin-			% of CD34+ HSPC
Sample	Gender	Age	CD34+ HSPCs	GM Precursors	Mature myeloid	HSC	MPP	LMPP	CMP	GMP	MEP	MLP	B-NK
NOC025	Male	70.3	12	4	84	2.35069	3.61882	0.11341	41.2401	30.2084	19.0735	0.0546431	3.34045
NOC027	Female	65.7	15	2	83	7.9954	4.60911	0.303094	38.8796	23.6204	22.5753	0.146321	1.87082
NOC045	Female	78.5	12	4	84	3.60042	1.71696	0.12487	38.1894	35.3798	19.7711	0	1.21748
NOC070	Male	65.9	16	3	81	9.8162	5.40097	0.195092	45.8979	12.835	25.5673	0	0.287504
NOC076	Male	68.4	9	2	89	6.25196	2.99508	0.314169	34.1397	26.5996	25.343	0.0628338	4.29364
NOC088	Female	70.1	6	3	91	10.1381	12.3686	1.36372	33.8288	20.8258	20.7201	0.0359431	0.718862
NOC094	Female	75.5	9.5	2.5	88	12.0963	5.69361	0.594388	31.2836	23.8798	18.2487	0.0385831	8.16501
NOC095	Male	75.3	5	1	94	9.29743	7.80984	0.892554	20.4012	24.1202	32.0894	0.0446277	5.3447
NOC156	Female	63.1	18	3	79	5.89491	4.21973	0.34817	40.936	24.6221	12.4361	0.172209	11.3708
NOC186	Female	80.9	6	2	92	10.1186	8.9535	0.797733	32.5391	20.888	25.4015	0.0419859	1.25958
		Average	10.85	2.65	86.5	7.756	5.73863	0.50472	35.7335	24.2979	22.1226	0.0597146	3.78688
Note: the values from the NOC156 samples are average values from 10 technical replicates (for each sort, the NOC156 sample was used as control)

### Sheet: 2B - FACS patient samples
CR: complete remission; CRi: complete remission with incomplete hematologic recovery; MLFS: morphologic leukemia-free state;
Definition of expanded population: populations which size exceeded the mean size of the respective healthy control BM populations by > than 4 standard deviations
		% of Lin-			% of CD34+ HSPC
Sample	Clinical status	CD34+ HSPCs	GM Precursors	Mature myeloid	HSC	MPP	LMPP	CMP	GMP	MEP	MLP	B-NK
pt11-BL	AML	2.5	31	66.5	5.09632	16.8179	6.11558	4.39303	57.0788	10.3965	0	0.101926
pt11-EOC3	CR	1	7	92	9.45378	15.7563	24.2647	9.45378	29.5168	9.45378	1.05042	1.05042
pt11-REL	relapse	3	46	51	0.102652	0.102652	56.4586	0.153978	43.1139	0.00253551	0.0502995	0.0153978
pt5-BL	AML	67.2	4.3	28.5	7.01357	61.086	11.3122	10.4072	4.52489	5.65611	0	0
pt5-EOC3	CR	1	3	96	4.16667	4.16667	0	39.5833	8.33333	41.6667	0	2.08333
pt5-EOC11	CR	3.5	3	93.5	32.4922	8.06545	4.60883	12.6743	9.49418	29.9574	0	2.70769
pt20-BL	AML	53	9	38	0.150693	0.532449	0.602773	0.231063	97.4483	1.00462	0	0.0301386
pt20-EOC1	Blast reduction (from 79% to 6%)	7	8	85	0.243977	1.4537	1.01657	59.9776	15.3502	21.8563	0	0.101657
pt20-EOC11	MLFS	3	2	95	0	1.09748	0	76.501	1.63546	20.7661	0	0
pt14-BL	AML	2	3	95	19.2548	36.6361	7.38968	12.4896	10.408	13.5304	0	0.291424
pt14-EOC3	CR	2	3	95	1.54751	2.48633	1.03167	35.5927	24.7601	8.25338	0.53647	25.7918
pt14-REL	relapse	2.5	77	20.5	1.63134	11.6376	15.586	18.7032	46.7581	5.53824	0	0.14547
pt9-BL	R/R AML	43	41	16	0.102187	2.14592	5.51809	10.6274	79.9101	1.67586	0.0102187	0.0102187
pt9-EOC3	CR	5	4	91	8.14498	5.14152	1.52718	64.1417	15.6791	5.09061	0.274893	0
pt9-REL	relapse	85	8	7	0.234051	3.05284	10.1761	10.1761	76.3211	0.039687	0	0
pt4-BL	MDS/MPN	30.5	0.5	69	4.03633	0.0504541	0.0403633	84.7629	2.01816	9.08174	0.0100908	0
pt4-EOC3	CR	8.5	1	90.5	6.05756	2.01248	0.261622	80.4991	3.01872	8.04991	0.100624	0
pt4-REL	relapse	74	2.5	23.5	7.20387	0.102912	0.257281	73.1707	6.17475	12.6582	0.32932	0.102912
pt18-BL	sAML	56	4	40	4.0494	0.415064	40.494	1.46791	52.6422	0.516299	0	0.415064
pt18-EOC1	CRi	4	2	94	8.66363	0.433182	3.42214	51.0071	29.3481	6.94174	0	0.184102
pt18-EOC9	CRi	2	2	96	13.0893	6.38502	1.56433	34.0534	26.6042	18.3037	0	0
pt10-BL	R/R AML	2	26	72	3.72329	31.2844	6.60939	3.30469	47.3673	3.30469	1.10156	3.30469
pt10-EOC3	CRi	1	1	98	2.331	5.12821	2.48252	20.979	39.627	21.2121	0.34965	7.89044
pt10-EOC11	CRi	1	1	98	0.554508	4.43607	1.29755	14.4172	47.6877	19.9623	0.110902	11.5338
