## Supplementary Table S4 for "Rapid clonal selection within early hematopoietic cell compartments presages outcome to ivosidenib combination therapy"

### Sheet: Supplemental Table 4
Supplemental Table 4. Estimated Clone Sizes and Confidence Intervals in All Live, Lin- Cells
Sheet	Description
4A	pt11
4B	pt5
4C	pt14
4D	pt9
4E	pt4
4F	pt18
4G	pt10

### Sheet: 4A - pt11
pt11
	Sample	Clone	Estimated frequency in live, Lin- cells	Lower limit of the CI	Upper limit of the CI
	pt11-BL	DNINrF	0	0	0.0461613
	pt11-BL	DNINr	0.407473	0.315857	0.509731
	pt11-BL	DNI	0.32897	0.24473	0.431075
	pt11-BL	DN	0.0635188	0.0377167	0.130942
	pt11-BL	WT	0.0533621	0.0223748	0.121019
	pt11-BL	N/DN	0.131368	0.0767591	0.219065
	pt11-BL	D/DN	0.0126835	0.00238141	0.0677444
	pt11-EOC3	DNINrF	0.240772	0.174875	0.330804
	pt11-EOC3	DNINr	0.0247925	0.00782384	0.0810603
	pt11-EOC3	DNI	0.0222176	0.00615333	0.0776628
	pt11-EOC3	DN	0	3.12e-18	0.0412428
	pt11-EOC3	WT	0.623768	0.526113	0.708418
	pt11-EOC3	N/DN	0.0644283	0.029819	0.134785
	pt11-EOC3	D/DN	0.0213953	0.00588885	0.076315
	pt11-REL	DNINrF	0.853006	0.779594	0.905779
	pt11-REL	DNINr	0.0586023	0.0304242	0.11629
	pt11-REL	DNI	0.025802	0.00946317	0.0738356
	pt11-REL	DN	0.00103503	0.000191	0.03563
	pt11-REL	WT	0.0246774	0.00846176	0.0717814
	pt11-REL	N/DN	0.0367954	0.0144464	0.0890107
	pt11-REL	D/DN	0	3.96e-19	0.0337678

### Sheet: 4B - pt5
pt5
	Sample	Clone	Estimated frequency in live, Lin- cells	Lower limit of the CI	Upper limit of the CI
	pt5-BL	WT	0.125437	0.0782247	0.201439
	pt5-BL	del5	0.0010432	0.000286	0.0516289
	pt5-BL	5S	0	0	0.0498389
	pt5-BL	T	0.0556098	0.0291681	0.122362
	pt5-BL	5RA	0.162121	0.107642	0.250904
	pt5-BL	5RAI	0.605023	0.519317	0.691288
	pt5-BL	5R	0.0507666	0.0280028	0.119093
	pt5-EOC3	WT	0.911201	0.784711	0.965136
	pt5-EOC3	del5	0.00938604	0.00443964	0.101549
	pt5-EOC3	5S	0.000954	0.000353	0.0913545
	pt5-EOC3	T	0.0778342	0.0271241	0.204187
	pt5-EOC3	5RA	0	6.1e-18	0.0900523
	pt5-EOC3	5RAI	0	6.1e-18	0.0900523
	pt5-EOC3	5R	0	6.1e-18	0.0900523
	pt5-EOC11	WT	0.632466	0.474023	0.754804
	pt5-EOC11	del5	0.106999	0.0462451	0.245435
	pt5-EOC11	5S	0.0711657	0.0268483	0.198489
	pt5-EOC11	T	0.184438	0.0999366	0.335379
	pt5-EOC11	5RA	0.000494	8.78e-05	0.0961985
	pt5-EOC11	5RAI	0	1.04e-19	0.0954388
	pt5-EOC11	5R	0	1.04e-19	0.0954388

### Sheet: 4C - pt14
pt14
	Sample	Clone	Estimated frequency in live, Lin- cells	Lower limit of the CI	Upper limit of the CI
	pt14-BL	DNI	0.547488	0.430828	0.662486
	pt14-BL	DN	0.15018	0.08453	0.256929
	pt14-BL	DN-4	0.0436825	0.0149833	0.125179
	pt14-BL	DN-4/21	0	5.87e-20	0.0575025
	pt14-BL	DN-4/20	0	5.87e-20	0.0575025
	pt14-BL	D	0.0458235	0.0159382	0.127943
	pt14-BL	WT	0.212826	0.131216	0.322475
	pt14-EOC3	DNI	0.0176136	0.0031162	0.0946293
	pt14-EOC3	DN	0.00212406	0.000963	0.0679075
	pt14-EOC3	DN-4	0.0577617	0.02978	0.144069
	pt14-EOC3	DN-4/21	0.0353525	0.00974566	0.121137
	pt14-EOC3	DN-4/20	0.00114554	0.000372	0.0666155
	pt14-EOC3	D	0.159675	0.0864688	0.276865
	pt14-EOC3	WT	0.726327	0.600732	0.821611
	pt14-REL	DNI	0	0	0.0421394
	pt14-REL	DN	0.0553262	0.0254941	0.117381
	pt14-REL	DN-4	0.544322	0.476283	0.626504
	pt14-REL	DN-4/21	0.190738	0.157913	0.260397
	pt14-REL	DN-4/20	0.0917904	0.0501681	0.159513
	pt14-REL	D	0.0240822	0.00860008	0.078317
	pt14-REL	WT	0.0919116	0.0486661	0.155664

### Sheet: 4D - pt9
pt9
	Sample	Clone	Estimated frequency in live, Lin- cells	Lower limit of the CI	Upper limit of the CI
	pt9-BL	AISF	0.100736	0.0686101	0.151999
	pt9-BL	AIS	0.4702	0.419882	0.520744
	pt9-BL	AI	0.127978	0.0968414	0.177837
	pt9-BL	AI-5	0.0201944	0.011652	0.0528539
	pt9-BL	AI-5/11	0.182962	0.158883	0.226464
	pt9-BL	AN	0	0	0.0250544
	pt9-BL	A	0.0763383	0.0517673	0.122487
	pt9-BL	WT	0.0215044	0.0107495	0.0543268
	pt9-EOC3	AISF	0.0430246	0.0146299	0.165161
	pt9-EOC3	AIS	0.0570969	0.0157144	0.188196
	pt9-EOC3	AI	0.00308018	0.000895	0.106221
	pt9-EOC3	AI-5	0.0727088	0.0263962	0.206203
	pt9-EOC3	AI-5/11	0.0869647	0.0312891	0.226712
	pt9-EOC3	AN	0.030268	0.00602335	0.150058
	pt9-EOC3	A	0.19416	0.0985664	0.353108
	pt9-EOC3	WT	0.512559	0.35526	0.664612
	pt9-REL	AISF	0.727463	0.677487	0.774081
	pt9-REL	AIS	0.0878326	0.0605932	0.127753
	pt9-REL	AI	0.0295806	0.0158765	0.0571075
	pt9-REL	AI-5	0.0449421	0.0272113	0.0756278
	pt9-REL	AI-5/11	0.0045343	0.00109013	0.0231604
	pt9-REL	AN	0.0141869	0.00786611	0.0351787
	pt9-REL	A	0.0809843	0.0599905	0.113397
	pt9-REL	WT	0.0101388	0.00403837	0.0309812

### Sheet: 4E - pt4
pt4
	Sample	Clone	Estimated frequency in live, Lin- cells	Lower limit of the CI	Upper limit of the CI
	pt4-BL	SIAC	0.183777	0.0873284	0.343648
	pt4-BL	SIAJ	0.269647	0.245823	0.380317
	pt4-BL	SIAJ-1	0.00415218	0.00222695	0.122579
	pt4-BL	SIA-20/1	0.03	0.0053245	0.162881
	pt4-BL	SIA-20/7	0.000775	0.000205	0.118126
	pt4-BL	SIA	0.177771	0.0851419	0.340318
	pt4-BL	SIA-20	0.00279867	0.00142071	0.12094
	pt4-BL	SI	0.0607747	0.0168894	0.204268
	pt4-BL	S	0.27015	0.152929	0.426874
	pt4-BL	WT	0	0	0.116793
	pt4-EOC3	SIAC	0.273929	0.123047	0.496865
	pt4-EOC3	SIAJ	0.108888	0.0600702	0.308941
	pt4-EOC3	SIAJ-1	0.00185197	0.0008	0.177028
	pt4-EOC3	SIA-20/1	0.0559259	0.0107103	0.255629
	pt4-EOC3	SIA-20/7	0.0534402	0.00950284	0.252093
	pt4-EOC3	SIA	0.0145606	0.00841878	0.190699
	pt4-EOC3	SIA-20	0.0020018	0.000614	0.177018
	pt4-EOC3	SI	0.110167	0.0316234	0.323387
	pt4-EOC3	S	0.272679	0.123589	0.496514
	pt4-EOC3	WT	0.106471	0.0297562	0.318281
	pt4-REL	SIAC	0.106871	0.0603279	0.188438
	pt4-REL	SIAJ	0.194341	0.156422	0.280395
	pt4-REL	SIAJ-1	0.0918802	0.0609843	0.170463
	pt4-REL	SIA-20/1	0.191081	0.142033	0.278437
	pt4-REL	SIA-20/7	0.125534	0.100634	0.205026
	pt4-REL	SIA	0.14147	0.0971444	0.229839
	pt4-REL	SIA-20	0.0167297	0.0069128	0.0834077
	pt4-REL	SI	0.0229823	0.0111098	0.0915226
	pt4-REL	S	0.0970869	0.0454258	0.175923
	pt4-REL	WT	0.0120247	0.00329642	0.0767307

### Sheet: 4F - pt18
pt18
	Sample	Clone	Estimated frequency in live, Lin- cells	Lower limit of the CI	Upper limit of the CI
	pt18-BL	WT	0.176104	0.104522	0.272839
	pt18-BL	A	0.065468	0.0254091	0.159786
	pt18-BL	R	0.0430154	0.0139271	0.134897
	pt18-BL	RI	0.263215	0.172955	0.380583
	pt18-BL	RIS	0.452198	0.387046	0.559888
	pt18-EOC1	WT	0.477033	0.394237	0.562051
	pt18-EOC1	A	0.258867	0.19238	0.341332
	pt18-EOC1	R	0.00707483	0.0012501	0.0436154
	pt18-EOC1	RI	0.0867351	0.050086	0.149208
	pt18-EOC1	RIS	0.170044	0.115931	0.242801
	pt18-EOC9	WT	0.719121	0.617564	0.802246
	pt18-EOC9	A	0.258269	0.178323	0.358739
	pt18-EOC9	R	0	7.34e-20	0.0446737
	pt18-EOC9	RI	0.0210204	0.00564447	0.0789768
	pt18-EOC9	RIS	0	7.34e-20	0.0446737

### Sheet: 4G - pt10
pt10
	Sample	Clone	Estimated frequency in live, Lin- cells	Lower limit of the CI	Upper limit of the CI
	pt10-BL	BSNDKIRI	0.269671	0.239615	0.326785
	pt10-BL	WT	0.697175	0.649646	0.725189
	pt10-BL	BSNDKIRIP	0.0155224	0.00896431	0.0621475
	pt10-BL	BSNDKIW	0.00710509	0.00284812	0.0450499
	pt10-EOC3	BSNDKIRI	0	0	0.0228484
	pt10-EOC3	WT	0.999219	0.976371	0.999219
	pt10-EOC3	BSNDKIRIP	0	0	0.0228484
	pt10-EOC3	BSNDKIW	0	0	0.0228484
	pt10-EOC11	BSNDKIRI	0	3.03e-20	0.0297608
	pt10-EOC11	WT	0.999501	0.96974	0.999501
	pt10-EOC11	BSNDKIRIP	0	3.03e-20	0.0297608
	pt10-EOC11	BSNDKIW	0	3.03e-20	0.0297608
